# Novel function of U7 snRNA in the repression of HERV1/LTR12s and lincRNAs in human cells

**DOI:** 10.1101/2023.08.25.554787

**Authors:** Patrycja Plewka, Michał W. Szczesniak, Robert Pasieka, Agata Stepien, Elzbieta Wanowska, Izabela Makalowska, Katarzyna Dorota Raczynska

## Abstract

U7 snRNA is part of U7 snRNP, a complex required for the 3’end processing of replication-dependent histone pre-mRNAs in the S phase of the cell cycle. During this maturation event, the 5’ region of U7 snRNA hybridizes with the highly complementary sequence present in the 3’UTR of histone pre-mRNAs, called histone downstream element, HDE. This base-pair interaction triggers subsequent reactions that eventually result in cleavage and release of mature histone transcripts. Intriguingly, U7 snRNP is constitutively expressed throughout the cell cycle and in nondividing cells, suggesting another function of U7 snRNA/snRNP in cells.

Here, we show that several human endogenous retroviruses (HERVs) are significantly upregulated in HEK293T cells with U7 snRNA knockdown. They predominantly belong to the LTR12 class. Interestingly, some of them are located within long intergenic noncoding RNAs (lincRNAs), which in turn are upregulated in U7 snRNA knockdown cells as well. Significantly, both these HERV1/LTR12s and lincRNAs contain two or more sequence motifs that perfectly match the 5’ end of U7 snRNA, which we called HDE-like motifs. We confirmed that mutations within the HDE-like motifs abrogate U7 snRNA regulatory function and stimulate the expression of selected lincRNAs. Furthermore, we demonstrate that U7 snRNA inhibits HERV1/LTR12 and lincRNA expression at the transcription level. We propose a mechanism in which U7 snRNA hampers binding/activity of NF-Y transcription factor to CCAAT motifs that are frequently found in LTRs as well as in a close proximity to HDE-like motifs.

The expression of many HERV1/LTR12s and lincRNAs regulated by U7 snRNA seems to be tissue specific, therefore, we suggest that U7 snRNA plays a protective role in keeping deleterious genetic elements in silence in selected types of cells.
