## Supplementary Table S2 for "Novel function of U7 snRNA in the repression of HERV1/LTR12s and lincRNAs in human cells"

### Sheet: DERs
Supplementary Table S2. DERs in HEK293T U7 KD cells
GeneID	baseMean	log2FoldChange	lfcSE	stat	pvalue	padj
MIR3_dup1073_1918797	295.177116518161	11.6638150173686	2.06968077253269	5.63556233993297	1.74488007645703e-08	0.000378359795778942
LTR12C_dup68_3107884	944.371467322832	7.32581253999008	1.42605752184595	5.13710872651704	2.7899755495123e-07	0.00151244574539062
LTR12C_dup70_3108074	156.580881890457	10.749121144392	2.07760043872962	5.17381539973333	2.29361437814244e-07	0.00151244574539062
SVA_D_dup19_4861603	166.759881462859	10.8400099168461	2.07213008588625	5.23133658001487	1.68288771410924e-07	0.00151244574539062
HERV9-int_2906131	129.778714989734	10.4783304019236	2.07898680448531	5.04011395325702	4.65254734475098e-07	0.00174340856645147
LTR8B_dup16_1886744	285.53277022836	9.72722434730173	1.93261914461263	5.03318223583645	4.82404141242797e-07	0.00174340856645147
LTR12C_dup2_3224152	129.385814994566	10.4739161249782	2.09586316900329	4.99742362950114	5.81013370231323e-07	0.00179981341715657
LTR12C_dup69_3107886	970.834947422128	6.92799572467557	1.41997875795445	4.8789432136687	1.06655763679287e-06	0.00289090447452709
L1PA5_dup333_2569804	186.980643265615	9.11553952696368	1.93342021815439	4.71472235645969	2.42040558490676e-06	0.00395682281179198
L2a_dup1357_1897770	339.405402264052	7.16373788827213	1.53332990908478	4.67201340417865	2.98261489727036e-06	0.00395682281179198
LTR12C_dup103_1902367	77.7792410547052	9.73969854794098	2.08286048843642	4.67611662039471	2.92358387722141e-06	0.00395682281179198
LTR12C_dup27_2739029	83.7588623218378	9.84649808155237	2.09490263211313	4.70021753307944	2.59884502869423e-06	0.00395682281179198
LTR12C_dup27_5212038	79.7112990122474	9.77506005778717	2.09587983501768	4.66394107833224	3.10210237043275e-06	0.00395682281179198
LTR12C_dup28_2739134	86.0833668899327	9.88598553247083	2.09967786067051	4.70833441531542	2.49749125475916e-06	0.00395682281179198
LTR12C_dup73_3108289	81.9138468695168	9.81436155309277	2.1002690034396	4.67290691669488	2.96966376800277e-06	0.00395682281179198
LTR12C_dup8_4486742	77.4056703644791	9.73276943605665	2.08455330087226	4.66899523844464	3.02676393235996e-06	0.00395682281179198
MLT1J1-int_dup16_4777837	79.1251129483703	9.7644626117301	2.08481237032367	4.68361697710674	2.81856478645771e-06	0.00395682281179198
HERV9NC-int_dup1_4861605	72.6980467830286	9.64223153325337	2.08487449901911	4.62484985920727	3.7486984143187e-06	0.00406433882080433
L1MB5_dup194_5315199	73.4055811730958	9.65617519785541	2.08598273712974	4.62907723346842	3.67298770427039e-06	0.00406433882080433
LTR12C_dup88_1886745	111.444399200556	9.29476395141001	2.00281300913911	4.640854592514	3.46971223772908e-06	0.00406433882080433
LTR12C_dup35_927477	72.092639483287	9.63018295035327	2.09036001810683	4.60694945700071	4.08619272548879e-06	0.00421928585997614
LTR12C_dup105_4112877	69.2835610935238	9.57283091654398	2.09136240029487	4.57731807514291	4.70975066661457e-06	0.0045076496258254
LTR12C_dup53_4225453	71.1574844183986	9.61131068290658	2.10121621648089	4.57416547974467	4.78121847417377e-06	0.0045076496258254
HERVH-int_dup279_3104180	66.3771564672931	9.51103601495298	2.09795948182083	4.53346982978828	5.80225571360923e-06	0.00524233803724594
(GGAT)n_dup11_4930471	60.2651632235398	9.37175903616289	2.10434817444939	4.45352111877354	8.44733950172352e-06	0.00542851187044598
AluSx1_dup206_3713267	59.279810724853	9.34788335481502	2.09523561234544	4.46149506992716	8.13898191250545e-06	0.00542851187044598
HERV9-int_dup7_2501777	57.1911478824849	9.29618696187932	2.10209417021991	4.4223456273164	9.76351055835609e-06	0.00542851187044598
HERV9NC-int_dup16_299518	124.222122825709	8.59244588309152	1.93826494318381	4.43306056445384	9.29047544927375e-06	0.00542851187044598
HERVS71-int_dup2_661950	57.3201059124385	9.29931761234958	2.09208165350951	4.44500700856956	8.7889002101611e-06	0.00542851187044598
LTR12C_3701039	56.7956442108551	9.28613208474989	2.09196867548722	4.43894413600009	9.04012751102953e-06	0.00542851187044598
LTR12C_dup1_4794006	58.7952983666863	9.33597884032837	2.1082589910285	4.42828840292238	9.49838394267334e-06	0.00542851187044598
LTR12C_dup132_3954119	59.3973819684057	9.35074180841223	2.10800735417331	4.43582029725853	9.17223408137772e-06	0.00542851187044598
LTR12C_dup134_1750584	57.8883548982365	9.31355025980187	2.10337802664941	4.427901281558	9.51544315420318e-06	0.00542851187044598
LTR12C_dup27_5008057	57.3424370653361	9.29986309442564	2.09426010668484	4.44064376948243	8.96901602186713e-06	0.00542851187044598
LTR12C_dup5_4126303	361.601764622342	6.56412664500116	1.45643927112695	4.50696899975926	6.57602367019784e-06	0.00542851187044598
LTR12C_dup65_3106975	63.2399746436323	9.44106281587426	2.10065626020137	4.49433969504807	6.97861512130285e-06	0.00542851187044598
LTR12C_dup71_1657092	132.756315655034	8.68889398704964	1.95636484518623	4.44134641267414	8.93977434960843e-06	0.00542851187044598
LTR12D_4126420	61.6557680993885	9.4045108294015	2.09057056303734	4.49853786123244	6.84224123433998e-06	0.00542851187044598
LTR12D_dup1_4930905	56.691510258651	9.28346654337269	2.09076781623439	4.44021879009636	8.98674658278605e-06	0.00542851187044598
MLT1J2_dup2_3224150	53.537283593583	9.20081033410755	2.09961822309464	4.38213492000771	1.17521990507831e-05	0.0063708671054295
LTR12C_dup127_1101293	51.9418574383518	9.15715304520823	2.09968317050118	4.36120704964381	1.29346892993021e-05	0.00639732913702127
LTR12C_dup90_2877636	220.394254621603	6.3550826121851	1.45554508238928	4.36611870637028	1.26473764217761e-05	0.00639732913702127
MSTA_dup963_2900271	54.2881634533016	9.22096474695289	2.11029728808324	4.36950983116137	1.24525734225947e-05	0.00639732913702127
THE1D_dup730_411187	51.202109298141	9.1365612438621	2.09533819121437	4.36042319190819	1.2981114279143e-05	0.00639732913702127
LTR12C_dup107_309220	472.549801485122	7.27925879350431	1.67502238041021	4.34576807966089	1.38789151097378e-05	0.00655278808679782
LTR1C_dup1_5254070	52.3484577939659	9.16860426341712	2.10994669848594	4.34541984875558	1.39009524069683e-05	0.00655278808679782
LTR12C_dup168_411191	50.5084540139856	9.11688717904525	2.10968869213205	4.32143719262756	1.55016179117084e-05	0.00685994046525479
LTR12C_dup22_5161647	49.4625268137354	9.08666460633214	2.09838588345636	4.33031153991803	1.48898532919314e-05	0.00685994046525479
LTR12C_dup60_974459	49.5039447054424	9.08779370174286	2.10152485284686	4.32438078923119	1.52960890053897e-05	0.00685994046525479
LTR12C_dup245_2138280	50.106859080332	9.10538166776027	2.11379674617153	4.3075956495116	1.650387345784e-05	0.00715739984119604
L1PB3_dup127_309219	46.3395981966676	8.99267364773654	2.10762087144042	4.26674159930416	1.98348674253812e-05	0.00843331892650916
LTR12C_dup43_4391459	194.814054113042	6.17865186657757	1.45324326748796	4.25162944484706	2.12220790681777e-05	0.00884960697143011
LTR12D_dup16_3107528	47.6876263071923	9.03398860796201	2.13583206328615	4.22972796562596	2.33974073128968e-05	0.00957262981458214
LTR12C_dup67_3107530	96.9933478669745	8.18566345936939	1.93821618830976	4.22329743644736	2.40753754475309e-05	0.00966760076304187
LTR12C_dup94_3151056	41.2953398503998	8.82630744446484	2.10236099400188	4.19828348682583	2.68945822103221e-05	0.0106033112845205
AluSx1_dup56_1219723	41.6364565815153	8.83827308546529	2.10774604783538	4.19323432941176	2.75005106037233e-05	0.0106485905701989
HERV9NC-int_dup3_4994119	198.586161851664	6.23943785465386	1.48964825283833	4.18853097888407	2.80765988733711e-05	0.0106809292977224
LTR12C_dup16_1855615	40.9674495921503	8.81491399371266	2.11222349297627	4.17328659728703	3.0023687729384e-05	0.0109465757748429
LTR12C_dup166_1141857	41.9627375440391	8.84954688543217	2.11990850692881	4.17449472772428	2.98648135373011e-05	0.0109465757748429
LTR12C_dup6_3713415	40.6182875930886	8.80233486442791	2.11091991376053	4.16990469749601	3.04727041771582e-05	0.0109465757748429
LTR12C_dup85_661949	41.0818378851163	8.81883487398592	2.11609088815669	4.16751233292628	3.07941856790912e-05	0.0109465757748429
LTR12C_dup27_2226038	40.1275874738729	8.78480112742396	2.1190126021691	4.14570499412392	3.38769761961905e-05	0.0118481992231967
HERV9NC-int_4861601	41.5334022189943	8.83471518185913	2.14365414713046	4.12133421507637	3.76684493583957e-05	0.012198119389739
L1ME4b_dup207_1897483	37.5695405015116	8.68997233373178	2.11008623118182	4.11830199416291	3.81674313682436e-05	0.012198119389739
LTR12C_dup146_1805503	39.4163932831323	8.75901717694867	2.12248983594955	4.12676519274359	3.67901696957875e-05	0.012198119389739
LTR12C_dup166_408280	37.6765299091967	8.69405324796609	2.10806769253182	4.1241812484325	3.7205583876889e-05	0.012198119389739
LTR12C_dup92_2900272	38.2784089428137	8.71676498994088	2.10932303720451	4.13249409227199	3.58847993111472e-05	0.012198119389739
LTR12D_1539682	37.7380963089636	8.69645756488294	2.11192483545218	4.11778744153126	3.82527263651657e-05	0.012198119389739
MER52A_dup15_4556820	39.5457402716931	8.76361459355021	2.13893551841015	4.09718503345259	4.18204614841631e-05	0.0131425345916318
LTR12C_dup58_3104148	36.101340153505	8.63245960602393	2.11121445479283	4.08885965441678	4.33499020580805e-05	0.0134285610889631
AluJb_dup2401_5315197	36.5762243759777	8.65137247499525	2.12016054847882	4.0805270531057	4.49336990038252e-05	0.0137231313971683
MER76-int_dup4_3954128	35.4943413784701	8.607994533056	2.11448294493482	4.07096900624153	4.68179789455184e-05	0.014100014659092
LTR12C_dup47_4033689	38.1729581544659	8.71303469778466	2.14247778088055	4.06680282780045	4.76625368725534e-05	0.0141577321855404
LTR12C_dup48_2502349	34.9899115083238	8.58721276174327	2.11785181791669	4.05468063870042	5.02028430979019e-05	0.0147107898612825
LTR1A2_dup30_3098326	34.8991533839668	8.58345051298486	2.12076078312328	4.04734498171165	5.18018664879419e-05	0.0149769556389938
HERV9-int_dup6_2501776	33.7635562565883	8.53586054785836	2.11309312036454	4.03950988510425	5.3563010647854e-05	0.0150287549261594
LTR12C_dup117_1087629	34.3601926217841	8.56090763086985	2.12043170735333	4.03734183052534	5.40602695185589e-05	0.0150287549261594
LTR12C_dup20_4978950	35.6687660594112	8.61485088937657	2.13342066928981	4.03804604192026	5.38982759443297e-05	0.0150287549261594
LTR12C_dup126_2414123	33.6975693540249	8.53286326910152	2.11584932141277	4.03283125256011	5.5108853305563e-05	0.0151263338617447
LTR12C_dup109_1352803	33.1812672398453	8.51067878437522	2.11199654536632	4.02968404614463	5.58518722851125e-05	0.0151386499828797
LTR12C_dup14_5121403	33.5192975193992	8.52525029893853	2.11750324868251	4.0260860540558	5.67129410481234e-05	0.0151822643665124
L1PA15-16_dup82_3058328	35.0291817907167	8.58895895516329	2.13715216939661	4.01888039520753	5.84753432915609e-05	0.0154631627309049
HERV9-int_dup8_2508635	33.0547142432641	8.5053593294694	2.1277195574629	3.99740618994508	6.40403572992754e-05	0.0155701139228442
L3b_dup960_399728	122.020333110517	7.48521858623094	1.86833126510557	4.00636585493739	6.1660117789251e-05	0.0155701139228442
LTR12_dup11_4671254	33.0978201092896	8.50710090020282	2.12640033267561	4.00070521504222	6.31539914852815e-05	0.0155701139228442
LTR12C_dup32_3518227	35.3190479263287	8.60067747774653	2.15177970003318	3.99700651400974	6.41485364626729e-05	0.0155701139228442
LTR12C_dup5_4624145	33.3102689128681	8.51612103895549	2.13155784631261	3.99525682762377	6.46241585065475e-05	0.0155701139228442
LTR12C_dup71_3108149	390.172249703823	5.93851683181138	1.47937800324006	4.01419841230919	5.96481562174008e-05	0.0155701139228442
LTR12C_dup72_3108150	194.276948223695	5.93291747600382	1.4800033680538	4.00871890163708	6.1049033025373e-05	0.0155701139228442
THE1B-int_dup21_1901266	33.4847752349084	8.52396261489911	2.13152371597744	3.99899965972948	6.36107715504184e-05	0.0155701139228442
L1PA7_dup225_4421620	31.7150737537172	8.44559210876599	2.11793471289461	3.9876546039624	6.67297181772711e-05	0.0159007385599555
LTR12C_dup92_3432213	31.5044536718928	8.43577533861002	2.11978292325969	3.97954679512086	6.90467686704769e-05	0.0161827128956948
MLT1J1_dup115_4777836	72.2061348486788	7.73841395920279	1.94514908859743	3.97831405549621	6.94056585177835e-05	0.0161827128956948
LTR12C_dup166_1979820	31.251143110628	8.42411687369845	2.12066396606878	3.97239591396218	7.11533300900432e-05	0.0164137107411968
LTR12C_dup34_2476236	34.2205096513622	8.5548864738596	2.15750714714344	3.9651717887407	7.3343106676485e-05	0.0167407571070832
LTR12C_dup10_5090564	32.0982081536295	8.46267428129208	2.1437077477146	3.94768097018547	7.89118640916335e-05	0.0178242173016977
AluJb_dup5129_1805502	29.8332016599214	8.35717975704287	2.11889373349211	3.94412406103516	8.00921895671628e-05	0.0179043199853027
HERV9NC-int_dup11_271366	103.880592178254	7.34128189734627	1.87031106233702	3.92516627056308	8.66698520366233e-05	0.0191770313424708
L2b_dup93_1855587	29.085858673873	8.32072937396751	2.12585661123011	3.91405955134141	9.0757236731466e-05	0.0195792546523474
LTR12C_dup48_4397753	35.9781078924397	8.62719222980257	2.20437100373456	3.91367524576702	9.0901873131977e-05	0.0195792546523474
LTR1A2_dup27_3455217	29.2484990022604	8.32851107977899	2.12847846705378	3.91289421466745	9.11964914170399e-05	0.0195792546523474
LTR12C_dup32_2464017	29.2067622229935	8.326559994611	2.12997238358676	3.90923378104532	9.25893284897003e-05	0.0196834019506928
LTR1_dup6_1902368	28.153055786401	8.2736048627357	2.12185979234451	3.89922316855533	9.65017996502318e-05	0.0199290002249107
LTR12C_dup129_3949166	28.4391828374057	8.28824665405709	2.12525208790026	3.89988872437521	9.62369086531347e-05	0.0199290002249107
LTR12C_dup56_3565119	28.4148183946516	8.28707653386439	2.12382742927227	3.90195381208726	9.54193676467781e-05	0.0199290002249107
LTR12C_dup17_893884	30.0572940686181	8.36817958539641	2.14751160041171	3.8966865574985	9.75176952982299e-05	0.0199488085362907
MER83B_dup9_2372227	29.2424077402366	8.32840583737166	2.14035849022001	3.89112659184284	9.97798548102553e-05	0.0202208072122016
HERV9NC-int_dup10_3105804	98.0776248424753	7.25792706339685	1.87363052042577	3.8737237594462	0.000107184902300264	0.0205486816593053
L2a_dup1412_1899441	62.9930993636858	7.54046300806446	1.94814024852192	3.87059556609721	0.000108569784439649	0.0205486816593053
LTR12C_dup10_5289393	27.1460799809837	8.22102986335382	2.12447352506182	3.86967865985272	0.000108978896459146	0.0205486816593053
LTR12C_dup16_4316522	27.5403989563597	8.24174648178647	2.12674388794299	3.8752886647569	0.000106498374473203	0.0205486816593053
LTR12C_dup36_3055981	27.6729288955072	8.24862486456048	2.13066464044299	3.87138581454352	0.000108218348581941	0.0205486816593053
LTR12C_dup44_4777840	231.975056976992	5.82808849939599	1.5018669100045	3.8805625588878	0.000104215134023069	0.0205486816593053
LTR12C_dup70_3594437	145.614946561083	7.2483726307776	1.87016753309858	3.87578786525512	0.000106280248344993	0.0205486816593053
LTR5_Hs_dup38_251220	30.0697512318152	8.36895992022628	2.15438092060248	3.88462404219857	0.00010248835733306	0.0205486816593053
L2a_dup523_4930496	27.4438334220153	8.23694801162688	2.13077234855061	3.86571001694751	0.000110766485018679	0.0207056936305607
LTR12C_dup8_3714641	27.8569552841643	8.25817330814993	2.13902547008112	3.86071761353864	0.000113054501632036	0.0209527676358039
(CACA)n_dup15_4764840	26.63552381329	8.19359312116734	2.13449138038478	3.83866301661538	0.000123706071542212	0.0223140990750555
LTR12C_dup1_3221794	27.6825041752452	8.24961444292353	2.14998316457403	3.83706001928532	0.000124516048149867	0.0223140990750555
LTR12C_dup35_4751994	26.2128002434249	8.17050630251974	2.12872701849405	3.83821233607487	0.000123933292039018	0.0223140990750555
MER76-int_dup2_3954126	28.3306369899508	8.2827054247741	2.15654462901888	3.84072989416516	0.000122669031049677	0.0223140990750555
LTR12C_dup71_1879005	26.3060685077251	8.17558564048356	2.13314479936599	3.83264448007164	0.000126773099233838	0.0225323597031683
HERVL-int_dup9_65296	27.1861460010232	8.22342222842899	2.1480232777724	3.82836737084015	0.000128996113147468	0.0227410708739
LTR12D_dup14_3065214	25.9575264633509	8.1564844065166	2.13319140338566	3.82360644880303	0.000131513774017622	0.0229979409338558
MER9a1_dup18_271370	142.468665551744	7.14578167836554	1.87020927011168	3.82084603715971	0.000132994661170362	0.0230708498625451
LTR12C_dup104_3455044	26.0154945259459	8.1594959790728	2.13706440169615	3.8180861431208	0.000134490967941366	0.0231452551495284
L2b_dup1007_1918796	26.692731173762	8.196490434332	2.15084079709945	3.81083083665955	0.000138500521836102	0.0236476009094019
AluSp_dup2737_4777834	28.3297533608245	8.28286002347506	2.17937628807392	3.80056444075348	0.000144366867576548	0.0240803935117683
LTR12C_dup4_5149	25.9632724098367	8.15661020168017	2.14434608685013	3.80377507702665	0.000142507583698611	0.0240803935117683
MIR_dup15096_399729	25.3132292322779	8.12010656541468	2.13553721938854	3.80237183023187	0.000143317414350271	0.0240803935117683
LTR12C_dup90_3144169	25.8505985191673	8.15044229382244	2.1509340676709	3.78925714940578	0.000151098442394501	0.0250108291975753
LTR12C_dup204_1175744	25.1620543688843	8.11159470476583	2.14299277621572	3.78517127766057	0.000153602750685684	0.0251375089885772
THE1D_dup467_3455043	24.7373325446863	8.08709478984911	2.13704895918365	3.78423468264311	0.000154182286270096	0.0251375089885772
L2c_dup3396_3574887	24.5752569578653	8.07754619673242	2.13678665836455	3.78023054623282	0.000156683207033366	0.025354616875459
(GT)n_dup45_1230180	171.410916747202	5.65405701682167	1.49823652851458	3.77380801309614	0.000160774503958068	0.0258239581024204
MER76-int_dup3_3954127	56.1008736105907	7.37216372574643	1.95574358217233	3.76949401391253	0.000163578831729795	0.026081201376683
L1MB7_dup966_1087631	24.3657250732694	8.065290980233	2.14119245306656	3.76672866032294	0.000165400595460615	0.0261791716202041
MIR_dup5201_3109662	24.9112539475627	8.09704901041385	2.15517058561505	3.75703392782854	0.000171939192946368	0.0270168801438336
LTR12C_dup11_3717036	24.7511415795509	8.08756159284912	2.15459467975505	3.75363481068679	0.000174288728931094	0.0271890417132507
GA-rich_dup40_1855602	23.0803399896882	7.98691685354314	2.13690728625002	3.73760570003909	0.000185780995602833	0.0287748222046559
L2b_dup2471_3108524	22.5612088480055	7.95421093268642	2.1396799736424	3.71747692676951	0.000201222357922925	0.029682351082998
LTR12C_dup10_4943855	23.2550220946877	7.99763154885833	2.14559185192726	3.72747106663112	0.000193410756331911	0.029682351082998
LTR12C_dup109_1903322	22.6390065311006	7.95921696217616	2.14069323611441	3.71805582785088	0.000200761908828102	0.029682351082998
LTR12C_dup36_4178360	22.9373247136985	7.97786127100094	2.14395200892811	3.72110067659096	0.000198356333919039	0.029682351082998
LTR12C_dup4_5254075	23.4219335708904	8.00831935824879	2.15225995610884	3.72088851791275	0.000198523067636039	0.029682351082998
LTR12C_dup95_4095880	23.3108775834923	8.00152161705943	2.15139220101605	3.71922962874017	0.000199831322192571	0.029682351082998
MIR_dup5136_3107531	50.5051463521307	7.28906985401861	1.95924613051554	3.72034413670151	0.000198951494872959	0.029682351082998
LTR12C_dup82_2841762	23.0261110117006	7.98331188995863	2.15571573019053	3.70332311359672	0.000212793571272694	0.0311771337802506
LTR12C_dup38_3057413	22.198141315054	7.93058752084859	2.14293575534947	3.7008050759577	0.000214916523936198	0.0312768450002183
LTR12C_dup6_22392	51.7316256242322	7.25426279590892	1.96129777000854	3.6987054728958	0.000216701883837533	0.0313264243275538
L1P1_dup100_2569761	81.1070076766777	6.91758729496876	1.87793989202861	3.68360421136597	0.000229959207544431	0.032775028191003
LTR12C_dup55_4040213	54.5238699910709	7.33007929057294	1.99069551356634	3.68216999567206	0.00023125711645561	0.032775028191003
LTR12C_dup72_4271733	22.2573555374045	7.93439194952761	2.15292573991626	3.68539973414792	0.000228343966102837	0.032775028191003
LTR12C_dup77_2542690	21.4508597925073	7.88125743470239	2.14175055532313	3.67982042311801	0.00023339825424912	0.0328636866567397
L3_dup88_4126426	22.1084713879257	7.92522608966082	2.15564980495124	3.67649052803365	0.000236464631023404	0.0329961297557986
MIRb_dup535_1230191	21.3649639855099	7.87551479510248	2.14270456231605	3.67550194908338	0.000237382228458983	0.0329961297557986
LTR12C_dup19_5133590	22.3467882180721	7.94071120678795	2.16276009757466	3.67156358011817	0.000241071087416333	0.0330847180983277
MSTC_dup127_3108154	21.3102317294575	7.87194042548574	2.14360865382513	3.67228430965642	0.000240392023392425	0.0330847180983277
L2a_dup9458_2138279	22.8813284774583	7.97475011923491	2.17463225506295	3.66717181751913	0.000245248010780869	0.0332503393485937
LTR12C_dup115_3906520	21.3025139566168	7.87151441524848	2.14747347479605	3.6654769000097	0.000246878096067312	0.0332503393485937
LTR12C_dup143_1950471	21.2093686193198	7.86487799549846	2.14538778092728	3.66594704482707	0.000246424919112546	0.0332503393485937
L1PA5_dup329_2569715	48.3323296264025	7.15579053681173	1.95354771112385	3.66297198479739	0.000249305813965595	0.0333700448767282
L1M4_dup113_65277	51.2343924284295	7.24005216402284	1.977810782209	3.66063944496069	0.000251586585835683	0.0334687332960795
AluJo_dup6151_399726	22.671150210197	7.96091766925175	2.1792166239058	3.65310982943193	0.000259083346980906	0.0340482623995998
LTR12C_dup104_3166497	21.431480594116	7.87977701627296	2.15649820100985	3.65396874088882	0.000258217718776234	0.0340482623995998
LTR12C_dup48_3069043	21.4792029234947	7.88349515542369	2.16113971465787	3.64784150786463	0.000264452680026916	0.0345445296006244
LTR12C_dup11_26282	20.7299760025711	7.83190207071913	2.1482509652377	3.64571095158453	0.000266653568054149	0.0346234489202764
LTR12C_dup149_371467	20.3169770674252	7.80304612066691	2.14453441531836	3.63857351270744	0.000274152375137183	0.0353852387052065
LTR12C_dup69_2816448	21.3840857598428	7.876607619959	2.16599720227045	3.63648097592303	0.000276388045303397	0.0354627122743128
L1PA8_dup327_3685559	20.5516340968982	7.819367223464	2.15755905069608	3.62417298425334	0.000289887544509423	0.0363120724490464
LTR12C_dup108_3869963	20.4474122532146	7.81239761233087	2.15730882395766	3.62136265590326	0.000293055371637295	0.0363120724490464
LTR12C_dup18_3500002	19.9466071482181	7.77644372721679	2.14570114285263	3.62419703839943	0.00028986056944755	0.0363120724490464
LTR12C_dup219_2080660	20.6440801955737	7.82596113455243	2.16049025510524	3.62230799979758	0.000291986169934184	0.0363120724490464
LTR12C_dup28_3038589	171.500333019696	5.18698023139777	1.42950020868328	3.62852708932132	0.000285042844511567	0.0363120724490464
LTR12C_dup35_2476239	20.4516017599307	7.81227830214686	2.15651930593992	3.62263313879395	0.000291619276939085	0.0363120724490464
L1MB3_dup60_1855591	19.9458114105715	7.77628218001336	2.14824686203829	3.61982708664827	0.000294799949593516	0.0363206937896921
LTR12C_dup62_2514226	20.2376229445604	7.79723839857407	2.15618299728232	3.61622293117133	0.000298932957573946	0.0366218206329574
LTR12C_dup50_4218505	70.6043773073351	6.78016376667293	1.87661180004396	3.61298152687418	0.000302696276391061	0.0366685254595741
MIRb_dup4261_4391457	20.282569102392	7.80032407319269	2.15872744909972	3.61338995177264	0.000302219657849857	0.0366685254595741
AluSc_dup892_3342884	20.2947424135528	7.80146549806863	2.16525926338312	3.60301679803425	0.000314545192673812	0.0366698814942953
LTR12C_dup108_309224	150.93122623002	6.8105620100236	1.88768739176518	3.60788658108006	0.000308701375394061	0.0366698814942953
LTR12C_dup118_1910059	20.9760106055582	7.84886449552526	2.17832136979093	3.60317104921878	0.000314358511283427	0.0366698814942953
LTR12C_dup13_3966928	20.534615683469	7.81855422262163	2.16850403236576	3.60550596444678	0.000311545334986131	0.0366698814942953
LTR12C_dup143_1126296	21.7313552164836	7.89968394842002	2.19147945673888	3.60472644364893	0.000312481893664397	0.0366698814942953
LTR12C_dup39_3058330	19.7111543810985	7.75947349785929	2.15209157340284	3.60554987239237	0.000311492659855559	0.0366698814942953
LTR12C_dup71_4271372	61.8272722330418	5.53316855574595	1.53273158374075	3.61000491830527	0.000306191199279898	0.0366698814942953
L2_dup2148_3107881	20.4405867170457	7.81199484212634	2.17056639646129	3.59905822501553	0.000319371684008972	0.037033452385297
MIR_dup3396_964411	44.9150413373725	7.04902978558176	1.95947554738688	3.59740635446164	0.000321406154927189	0.0370711226778785
HERV9NC-int_dup4_2514225	19.2747096678484	7.72716403284858	2.1521382616353	3.59045892663843	0.000330096246462252	0.0374754293627616
LTR12C_dup30_3040594	20.0875627063734	7.7870137883316	2.16729616098238	3.5929624794804	0.000326939679581779	0.0374754293627616
LTR12C_dup49_3073715	20.3202829450151	7.80326087317419	2.17275090070325	3.59141992330945	0.000328881230671723	0.0374754293627616
AluJb_dup4156_3106977	19.5186495174775	7.7454500337473	2.16252451594039	3.58167039340089	0.00034140435515402	0.0377704695773457
L2a_dup3737_103783	19.4441226764487	7.73976680897523	2.15988135351596	3.58342220806529	0.000339121792819363	0.0377704695773457
LTR12C_dup2_5065165	19.1701339010813	7.7193972346201	2.15503945673502	3.5820212991902	0.00034094598734668	0.0377704695773457
LTR12C_dup29_3038593	187.026772100344	5.10170898501163	1.42391041979087	3.58288619431615	0.000339818682322036	0.0377704695773457
MLT1J1_dup180_3107275	19.9470839983049	7.77636169808939	2.16917270467867	3.58494355074477	0.000337151120232846	0.0377704695773457
HERV9-int_dup14_3122404	20.101318885282	7.78808501106388	2.18121026651409	3.57053381355591	0.000356254459447892	0.0390152611043843
L2b_dup96_1855594	18.6956300296702	7.68302740414462	2.15134240295193	3.57127131116017	0.000355252658629881	0.0390152611043843
HERV9NC-int_dup10_271365	102.914268664963	6.67263940341063	1.87378492222453	3.56104872243767	0.000369376527103617	0.0400478030685742
LTR12C_dup68_232398	19.9546524161644	7.77751458239189	2.18386377913951	3.56135518006365	0.00036894558928912	0.0400478030685742
L1MD2_dup334_2818604	18.3953400207174	7.6597838373133	2.15463144579502	3.55503204608943	0.000377933023700268	0.0405698004253297
SVA_D_dup10_2979526	18.7771139414166	7.68934388071586	2.16267302290144	3.5554814802285	0.000377287521885912	0.0405698004253297
AluSz_dup2866_103781	18.5833364900623	7.67454654015708	2.16007514488303	3.55290720248191	0.000380998841253948	0.0406974328756188
MLT1H_dup265_3579595	18.4618566293234	7.66468983482396	2.15816250619749	3.55148873767089	0.00038305838578889	0.0407168531247367
LTR12C_dup51_4876896	19.060023006311	7.71048928110723	2.17307915086776	3.54818612015501	0.000387894016917141	0.0410297261601526
L1PA10_dup450_1834554	18.6895037321228	7.68290725420414	2.16757806489149	3.54446623106455	0.000393408896303934	0.041259542234142
LTR12C_dup43_4197167	18.4189087258248	7.66136016515237	2.16168823015092	3.54415593252201	0.000393872221106225	0.041259542234142
AluJb_dup2417_4363914	18.6085581339646	7.67622808959825	2.16769723744589	3.54119014269854	0.00039832641193872	0.0415255284446115
L1P3_dup334_3152749	18.1688075431247	7.64173047263855	2.15975879154603	3.53823329834362	0.000402813981243075	0.0416668507847151
LTR12C_dup10_1558036	18.4209420156812	7.66151642368052	2.16563589732885	3.53776755969478	0.000403525118280306	0.0416668507847151
AluYk2_dup14_1918794	17.8993621975569	7.62013301806552	2.15654524403395	3.5334909105879	0.00041011019134305	0.0417538041569285
LTR12_dup10_4671252	53.2661499544643	6.78479568733718	1.92015136722525	3.53346918537035	0.000410143898055053	0.0417538041569285
MER5A_dup1391_260848	41.0904577386431	6.93969634274402	1.96393704169553	3.53356354883595	0.000409997511764465	0.0417538041569285
MLT1A0_dup411_3565123	17.5735316571418	7.59377832721608	2.15770967596283	3.51936982616882	0.000432573256132682	0.043831394794304
LTR12C_dup19_3983376	19.2504417241195	7.72534182794264	2.196527798347	3.51706991086403	0.000436338841068661	0.0440073089755017
LTR12C_dup89_3420603	18.3630003810642	7.65701386445863	2.17851624727075	3.51478391499322	0.000440111941770674	0.0441823488210894
LTR12C_dup38_4183393	18.016871977608	7.6298445832931	2.17353025817973	3.51034661449013	0.000447522917109516	0.0447192946295057
L2a_dup5087_3108286	17.2768928413168	7.56921493884681	2.15881307664964	3.50619283379264	0.000454565765984457	0.0452146975670044
LTR12C_dup130_3949636	17.2801022198815	7.56962174823395	2.16431513898301	3.4974674491215	0.000469698028262772	0.0459714487023522
LTR12C_dup162_399724	358.397227630034	6.8164152169509	1.94992840102753	3.49572590119665	0.000472774075845072	0.0459714487023522
LTR12C_dup62_3574886	99.7953300239768	5.39112413043692	1.54197988586422	3.49623505459373	0.000471872834002532	0.0459714487023522
MER67A_dup4_1899405	17.3072606546151	7.57173015382414	2.16442429633482	3.49826518148309	0.00046829525985231	0.0459714487023522
MIRb_dup5890_4421624	17.330767896221	7.57366693398438	2.16385279934313	3.50008417221517	0.000465111268438173	0.0459714487023522
LTR12C_dup73_2531216	99.3096747119058	5.21464656855098	1.49336587066057	3.49187474483018	0.000479643113117074	0.0464311663608511
LTR12C_dup102_3162996	90.6827605158581	6.55953879595259	1.8801409938467	3.48885472814037	0.00048509470435825	0.0465575377413907
LTR12C_dup3_3465238	17.291029371287	7.57052720421062	2.17058204530741	3.48778670706199	0.000487036438030275	0.0465575377413907
MLT1A0_dup887_3132275	16.954333142968	7.54204010597573	2.16253462843381	3.4875927565784	0.00048738982970373	0.0465575377413907
LTR12C_dup1_2922805	17.5897279049464	7.59484767000786	2.17973123406433	3.48430464789298	0.0004934175103718	0.0467230462063616
LTR12C_dup213_1496982	21.2508830100519	7.86727293586049	2.26018318607273	3.48081207945386	0.00049989608558734	0.0467230462063616
LTR12C_dup31_1581039	17.6277606351295	7.59856879283618	2.18298335702805	3.48081847182793	0.000499884155874527	0.0467230462063616
LTR12C_dup89_271367	189.648637869862	6.63077909725833	1.90480848621479	3.48107389548381	0.000499407690834584	0.0467230462063616
LTR12C_dup96_3436893	16.8991855003305	7.53740214319843	2.16470885425522	3.48194729669165	0.000497781653438862	0.0467230462063616
L1MC3_dup553_3685558	16.9636423911021	7.54296244774038	2.16805670699795	3.47913521975396	0.000503034694703128	0.0468146108152044
HERV9NC-int_dup4_1950470	16.9121459415924	7.53849833546529	2.16757601860807	3.47784726844606	0.000505457841072744	0.046839093272741
LTR12C_dup198_2049636	16.8323764321425	7.53131616929459	2.16958349058985	3.47131889690359	0.000517908546989097	0.047596014166556
LTR12C_dup5_3713264	117.825009261322	5.91517603351878	1.70404135845665	3.47126318511198	0.000518016018414832	0.047596014166556
HERVH-int_dup382_775900	16.4615646983723	7.49938147210813	2.16349276927915	3.46633073084263	0.000527613834964672	0.0477193147835215
L2a_dup521_1867421	17.9934261995038	7.6277289879429	2.19964534446028	3.46770855908796	0.000524916239755043	0.0477193147835215
LTR12C_dup204_2054741	16.7257673755189	7.52225558579015	2.17026607434783	3.46605223880239	0.00052816065062005	0.0477193147835215
LTR7C_dup3_4933797	18.8998663898888	7.6990734789545	2.22067330738534	3.46699960473678	0.000526302663869958	0.0477193147835215
LTR12C_dup116_1907552	89.917819637145	5.049458045103	1.45745337658955	3.4645760380471	0.000531067982023333	0.047782896772589
LTR12C_dup36_4764832	16.4713157610695	7.5000736152423	2.167873918588	3.45964474729568	0.000540888478137416	0.0484515236223433
LTR12C_dup48_190583	17.1156394201204	7.55529121571562	2.18448700787116	3.458611192693	0.000542968098147455	0.0484515236223433
HERV9NC-int_4126421	24.0045363084016	7.07171501114954	2.04703554958276	3.45461270205636	0.000551083835755973	0.0487742934470715
MLT1G3_dup3_19740	17.6432926798362	7.59941554478069	2.19973112318349	3.4547020154821	0.00055090132903174	0.0487742934470715
LTR12C_dup34_3739916	16.7047702738563	7.52029855800618	2.17831752359031	3.45234268033211	0.000555741441802245	0.048986574894471
LTR12C_dup7_2941699	39.1110019843214	6.86761438304098	1.99066489397264	3.44990982853761	0.000560773829446149	0.0490602053253256
MLT1L_dup805_399734	16.3213169863841	7.48733066529886	2.17039679399923	3.44975199281533	0.000561101776456408	0.0490602053253256
LTR12C_dup10_2957610	16.8060401630335	7.52894759027474	2.18520764971749	3.4454151719852	0.000570182898249088	0.0496539998619808
L1PB4_dup338_2090282	16.0721344683338	7.46477225596409	2.16742202092324	3.44407881063438	0.000573008649697183	0.0497004782401349

### Sheet: Repeat coordinates
Chromosome	Repeat coordinates		GeneID	Strand
6	36362995	36363098	MIR3|MIR3_dup1073_1918797	+
X	119207374	119209033	LTR12C|LTR12C_dup68_3107884	-
X	119299882	119301152	LTR12C|LTR12C_dup70_3108074	+
18	51116550	51118078	SVA_D|SVA_D_dup19_4861603	-
6	20243514	20243802	LTR8B|LTR8B_dup16_1886744	-
X	127395504	127401999	HERV9-int|HERV9-int_2906131	+
10	4844041	4845480	LTR12C|LTR12C_dup2_3224152	-
X	119209102	119211445	LTR12C|LTR12C_dup69_3107886	-
6	26280711	26281501	L2a|L2a_dup1357_1897770	-
6	28511657	28513043	LTR12C|LTR12C_dup103_1902367	+
8	85770823	85774484	L1PA5|L1PA5_dup333_2569804	-
9	34437743	34439263	LTR12C|LTR12C_dup27_2739029	+
9	34481503	34483342	LTR12C|LTR12C_dup28_2739134	-
X	119386394	119388149	LTR12C|LTR12C_dup73_3108289	-
16	20988700	20990207	LTR12C|LTR12C_dup8_4486742	-
17	81349862	81350016	MLT1J1-int|MLT1J1-int_dup16_4777837	+
21	32265149	32266814	LTR12C|LTR12C_dup27_5212038	+
6	20243803	20245333	LTR12C|LTR12C_dup88_1886745	-
18	51118114	51120128	HERV9NC-int|HERV9NC-int_dup1_4861605	-
22	49662826	49663176	L1MB5|L1MB5_dup194_5315199	+
3	32939501	32941155	LTR12C|LTR12C_dup35_927477	+
13	111083038	111084437	LTR12C|LTR12C_dup105_4112877	-
14	78013036	78014546	LTR12C|LTR12C_dup53_4225453	-
X	117279581	117282554	HERVH-int|HERVH-int_dup279_3104180	+
1	169662413	169667757	HERV9NC-int|HERV9NC-int_dup16_299518	+
2	123686372	123688185	HERVS71-int|HERVS71-int_dup2_661950	+
5	75333501	75335010	LTR12C|LTR12C_dup71_1657092	+
5	133238809	133240300	LTR12C|LTR12C_dup134_1750584	+
8	42561270	42567789	HERV9-int|HERV9-int_dup7_2501777	-
X	118798773	118800660	LTR12C|LTR12C_dup65_3106975	+
12	6159297	6160690	LTR12C|LTR12C_3701039	+
12	6143549	6143825	AluSx1|AluSx1_dup206_3713267	-
12	132938571	132940115	LTR12C|LTR12C_dup132_3954119	+
14	23583900	23585447	LTR12C|LTR12C_dup5_4126303	-
14	23635627	23636652	LTR12D|LTR12D_4126420	+
18	7177686	7179230	LTR12C|LTR12C_dup1_4794006	-
19	8248313	8249297	(GGAT)n|(GGAT)n_dup11_4930471	+
19	8386396	8387101	LTR12D|LTR12D_dup1_4930905	+
19	44562418	44563770	LTR12C|LTR12C_dup27_5008057	-
10	4842545	4842908	MLT1J2|MLT1J2_dup2_3224150	-
1	231428422	231428773	THE1D|THE1D_dup730_411187	-
3	134069435	134070824	LTR12C|LTR12C_dup127_1101293	-
9	124837752	124839286	LTR12C|LTR12C_dup90_2877636	-
9	134988649	134989034	MSTA|MSTA_dup963_2900271	-
1	175101076	175102865	LTR12C|LTR12C_dup107_309220	-
22	23013698	23014429	LTR1C|LTR1C_dup1_5254070	-
1	231429924	231431339	LTR12C|LTR12C_dup168_411191	-
3	57448115	57449911	LTR12C|LTR12C_dup60_974459	-
20	57348214	57349645	LTR12C|LTR12C_dup22_5161647	+
6	168742788	168744287	LTR12C|LTR12C_dup245_2138280	-
1	175100862	175101075	L1PB3|L1PB3_dup127_309219	-
15	78245272	78246702	LTR12C|LTR12C_dup43_4391459	-
X	119027531	119028764	LTR12D|LTR12D_dup16_3107528	-
X	119029330	119030880	LTR12C|LTR12C_dup67_3107530	+
X	142744620	142746289	LTR12C|LTR12C_dup94_3151056	-
4	775479	775801	AluSx1|AluSx1_dup56_1219723	-
19	38823306	38827018	HERV9NC-int|HERV9NC-int_dup3_4994119	+
2	123683590	123686371	LTR12C|LTR12C_dup85_661949	+
3	156821652	156823242	LTR12C|LTR12C_dup166_1141857	-
6	3719559	3721329	LTR12C|LTR12C_dup16_1855615	-
12	6190029	6191435	LTR12C|LTR12C_dup6_3713415	-
7	47628296	47629715	LTR12C|LTR12C_dup27_2226038	+
1	229865276	229866822	LTR12C|LTR12C_dup166_408280	+
5	777029	778057	LTR12D|LTR12D_1539682	-
5	160193045	160194470	LTR12C|LTR12C_dup146_1805503	-
6	26138288	26138698	L1ME4b|L1ME4b_dup207_1897483	-
9	134990178	134991579	LTR12C|LTR12C_dup92_2900272	-
18	51112371	51116481	HERV9NC-int|HERV9NC-int_4861601	-
16	64345205	64346552	MER52A|MER52A_dup15_4556820	+
X	117247680	117248691	LTR12C|LTR12C_dup58_3104148	+
22	49662116	49662410	AluJb|AluJb_dup2401_5315197	+
12	132941860	132941969	MER76-int|MER76-int_dup4_3954128	+
13	62379044	62380451	LTR12C|LTR12C_dup47_4033689	+
8	42786594	42787999	LTR12C|LTR12C_dup48_2502349	+
X	113586009	113586767	LTR1A2|LTR1A2_dup30_3098326	-
3	127046494	127048041	LTR12C|LTR12C_dup117_1087629	+
8	42560240	42561269	HERV9-int|HERV9-int_dup6_2501776	-
19	32571408	32573114	LTR12C|LTR12C_dup20_4978950	+
7	152697538	152698189	LTR12C|LTR12C_dup126_2414123	+
4	77570482	77572148	LTR12C|LTR12C_dup109_1352803	+
20	40909467	40911035	LTR12C|LTR12C_dup14_5121403	-
X	89327967	89329365	L1PA15-16|L1PA15-16_dup82_3058328	-
1	225474698	225474907	L3b|L3b_dup960_399728	-
6	27928420	27929998	THE1B-int|THE1B-int_dup21_1901266	-
8	49427552	49435007	HERV9-int|HERV9-int_dup8_2508635	+
X	119331692	119333359	LTR12C|LTR12C_dup71_3108149	+
X	119333416	119334862	LTR12C|LTR12C_dup72_3108150	+
11	33989917	33991575	LTR12C|LTR12C_dup32_3518227	+
17	5771062	5772733	LTR12C|LTR12C_dup5_4624145	+
17	31771335	31772128	LTR12|LTR12_dup11_4671254	+
15	93039401	93039798	L1PA7|L1PA7_dup225_4421620	-
10	118759136	118760713	LTR12C|LTR12C_dup92_3432213	-
17	81349312	81349406	MLT1J1|MLT1J1_dup115_4777836	+
6	73571544	73573099	LTR12C|LTR12C_dup166_1979820	-
8	29304072	29305476	LTR12C|LTR12C_dup34_2476236	+
20	24219639	24221285	LTR12C|LTR12C_dup10_5090564	-
5	160192831	160193044	AluJb|AluJb_dup5129_1805502	+
1	154677244	154677853	HERV9NC-int|HERV9NC-int_dup11_271366	+
6	3704570	3705232	L2b|L2b_dup93_1855587	-
10	132967129	132967946	LTR1A2|LTR1A2_dup27_3455217	-
15	81158436	81159956	LTR12C|LTR12C_dup48_4397753	+
8	23172933	23174352	LTR12C|LTR12C_dup32_2464017	-
6	28513044	28513516	LTR1|LTR1_dup6_1902368	+
11	63550022	63551588	LTR12C|LTR12C_dup56_3565119	+
12	130021870	130023418	LTR12C|LTR12C_dup129_3949166	+
3	14293039	14294714	LTR12C|LTR12C_dup17_893884	+
7	130234300	130234684	MER83B|MER83B_dup9_2372227	+
1	144555550	144556489	LTR5_Hs|LTR5_Hs_dup38_251220	-
6	27148543	27148797	L2a|L2a_dup1412_1899441	+
X	87807819	87809234	LTR12C|LTR12C_dup36_3055981	-
X	118279331	118281516	HERV9NC-int|HERV9NC-int_dup10_3105804	-
11	76607926	76609594	LTR12C|LTR12C_dup70_3594437	-
15	40961433	40962899	LTR12C|LTR12C_dup16_4316522	+
17	81351170	81352602	LTR12C|LTR12C_dup44_4777840	-
22	37716970	37718404	LTR12C|LTR12C_dup10_5289393	-
19	8259153	8259585	L2a|L2a_dup523_4930496	-
12	6715853	6717297	LTR12C|LTR12C_dup8_3714641	+
10	3318793	3320383	LTR12C|LTR12C_dup1_3221794	-
12	132941011	132941386	MER76-int|MER76-int_dup2_3954126	+
17	68308217	68309471	LTR12C|LTR12C_dup35_4751994	-
17	74916876	74917098	(CACA)n|(CACA)n_dup15_4764840	+
6	16226059	16227474	LTR12C|LTR12C_dup71_1879005	-
1	28655233	28656855	HERVL-int|HERVL-int_dup9_65296	-
X	94045696	94046847	LTR12D|LTR12D_dup14_3065214	+
1	154679406	154679909	MER9a1|MER9a1_dup18_271370	+
10	132800187	132801501	LTR12C|LTR12C_dup104_3455044	-
6	36362553	36362609	L2b|L2b_dup1007_1918796	+
1	2813099	2814487	LTR12C|LTR12C_dup4_5149	+
1	225474923	225475041	MIR|MIR_dup15096_399729	+
17	81348063	81348374	AluSp|AluSp_dup2737_4777834	+
X	139003042	139004591	LTR12C|LTR12C_dup90_3144169	-
3	177270696	177272291	LTR12C|LTR12C_dup204_1175744	-
10	132799685	132799822	THE1D|THE1D_dup467_3455043	-
11	67627348	67627522	L2c|L2c_dup3396_3574887	+
4	6299416	6299982	(GT)n|(GT)n_dup45_1230180	+
12	132941398	132941724	MER76-int|MER76-int_dup3_3954127	+
3	127048231	127049204	L1MB7|L1MB7_dup966_1087631	-
X	119891865	119892008	MIR|MIR_dup5201_3109662	-
12	7862329	7863432	LTR12C|LTR12C_dup11_3717036	+
6	3712455	3712497	GA-rich|GA-rich_dup40_1855602	+
6	28957663	28959364	LTR12C|LTR12C_dup109_1903322	+
X	119030991	119031128	MIR|MIR_dup5136_3107531	+
X	119485292	119485431	L2b|L2b_dup2471_3108524	-
13	100223226	100224601	LTR12C|LTR12C_dup95_4095880	-
14	54442869	54444450	LTR12C|LTR12C_dup36_4178360	+
19	13185729	13187262	LTR12C|LTR12C_dup10_4943855	-
22	23016097	23017584	LTR12C|LTR12C_dup4_5254075	-
9	108393323	108394878	LTR12C|LTR12C_dup82_2841762	+
X	88745500	88746890	LTR12C|LTR12C_dup38_3057413	-
1	11608569	11609920	LTR12C|LTR12C_dup6_22392	+
8	85742400	85743923	L1P1|L1P1_dup100_2569761	-
13	66621766	66623198	LTR12C|LTR12C_dup55_4040213	+
14	102297478	102299123	LTR12C|LTR12C_dup72_4271733	+
8	69625371	69627029	LTR12C|LTR12C_dup77_2542690	-
4	6308153	6308299	MIRb|MIRb_dup535_1230191	+
14	23640869	23641483	L3|L3_dup88_4126426	-
X	119335283	119335657	MSTC|MSTC_dup127_3108154	+
20	46091669	46093239	LTR12C|LTR12C_dup19_5133590	+
6	52961662	52962984	LTR12C|LTR12C_dup143_1950471	-
6	168742645	168742774	L2a|L2a_dup9458_2138279	-
12	112519061	112520455	LTR12C|LTR12C_dup115_3906520	-
8	85650406	85654067	L1PA5|L1PA5_dup329_2569715	-
1	28650472	28650780	L1M4|L1M4_dup113_65277	+
1	225473936	225474204	AluJo|AluJo_dup6151_399726	-
X	151554426	151555715	LTR12C|LTR12C_dup104_3166497	-
X	96511274	96512816	LTR12C|LTR12C_dup48_3069043	-
1	13439101	13440398	LTR12C|LTR12C_dup11_26282	+
1	209897977	209899366	LTR12C|LTR12C_dup149_371467	-
9	95680148	95681529	LTR12C|LTR12C_dup69_2816448	+
6	134904549	134906097	LTR12C|LTR12C_dup219_2080660	+
8	29311284	29312568	LTR12C|LTR12C_dup35_2476239	+
X	75172537	75174162	LTR12C|LTR12C_dup28_3038589	-
11	23933929	23935289	LTR12C|LTR12C_dup18_3500002	-
11	125703152	125703760	L1PA8|L1PA8_dup327_3685559	+
12	96108722	96110328	LTR12C|LTR12C_dup108_3869963	+
6	3706066	3707582	L1MB3|L1MB3_dup60_1855591	+
8	52961222	52962558	LTR12C|LTR12C_dup62_2514226	+
14	74993971	74996345	LTR12C|LTR12C_dup50_4218505	+
15	78244129	78244330	MIRb|MIRb_dup4261_4391457	-
1	175107105	175109022	LTR12C|LTR12C_dup108_309224	-
3	147988506	147989946	LTR12C|LTR12C_dup143_1126296	-
6	32547139	32548487	LTR12C|LTR12C_dup118_1910059	-
X	89330048	89331593	LTR12C|LTR12C_dup39_3058330	-
10	72327574	72327866	AluSc|AluSc_dup892_3342884	-
13	24559723	24561270	LTR12C|LTR12C_dup13_3966928	-
14	102134425	102136075	LTR12C|LTR12C_dup71_4271372	-
X	119205789	119205914	L2|L2_dup2148_3107881	-
3	51992584	51992630	MIR|MIR_dup3396_964411	+
8	52955123	52961220	HERV9NC-int|HERV9NC-int_dup4_2514225	+
X	76995632	76997206	LTR12C|LTR12C_dup30_3040594	-
X	99371234	99372578	LTR12C|LTR12C_dup49_3073715	-
1	44818138	44818334	L2a|L2a_dup3737_103783	-
X	75178454	75180083	LTR12C|LTR12C_dup29_3038593	-
X	118800782	118801089	AluJb|AluJb_dup4156_3106977	-
X	118919887	118919971	MLT1J1|MLT1J1_dup180_3107275	-
20	9640565	9642155	LTR12C|LTR12C_dup2_5065165	-
6	3707765	3707955	L2b|L2b_dup96_1855594	-
X	127401988	127402755	HERV9-int|HERV9-int_dup14_3122404	+
1	112853689	112855084	LTR12C|LTR12C_dup68_232398	-
1	154672000	154677247	HERV9NC-int|HERV9NC-int_dup10_271365	+
9	96698154	96698955	L1MD2|L1MD2_dup334_2818604	+
X	39276855	39279026	SVA_D|SVA_D_dup10_2979526	+
1	44817814	44818072	AluSz|AluSz_dup2866_103781	+
11	69860813	69861159	MLT1H|MLT1H_dup265_3579595	+
18	59789633	59791016	LTR12C|LTR12C_dup51_4876896	-
5	174903808	174909817	L1PA10|L1PA10_dup450_1834554	+
14	64657996	64659374	LTR12C|LTR12C_dup43_4197167	+
15	65305920	65306226	AluJb|AluJb_dup2417_4363914	-
5	13578351	13579755	LTR12C|LTR12C_dup10_1558036	+
X	143723174	143725084	L1P3|L1P3_dup334_3152749	+
1	149810817	149810966	MER5A|MER5A_dup1391_260848	+
6	36362017	36362314	AluYk2|AluYk2_dup14_1918794	+
17	31762039	31762862	LTR12|LTR12_dup10_4671252	+
11	63552606	63552772	MLT1A0|MLT1A0_dup411_3565123	-
13	33357797	33359528	LTR12C|LTR12C_dup19_3983376	+
10	112370128	112371581	LTR12C|LTR12C_dup89_3420603	+
14	57055635	57057180	LTR12C|LTR12C_dup38_4183393	-
X	119385464	119385965	L2a|L2a_dup5087_3108286	-
1	225472523	225473899	LTR12C|LTR12C_dup162_399724	+
6	27126725	27127002	MER67A|MER67A_dup4_1899405	-
11	67626395	67627042	LTR12C|LTR12C_dup62_3574886	+
12	130255716	130257220	LTR12C|LTR12C_dup130_3949636	-
15	93040847	93041062	MIRb|MIRb_dup5890_4421624	-
8	63161809	63163313	LTR12C|LTR12C_dup73_2531216	+
X	133047584	133047955	MLT1A0|MLT1A0_dup887_3132275	+
X	149758396	149759946	LTR12C|LTR12C_dup102_3162996	+
11	5293260	5294954	LTR12C|LTR12C_dup3_3465238	-
1	154677855	154679312	LTR12C|LTR12C_dup89_271367	+
4	165124985	165126501	LTR12C|LTR12C_dup213_1496982	-
5	27438467	27440014	LTR12C|LTR12C_dup31_1581039	-
X	8002311	8003783	LTR12C|LTR12C_dup1_2922805	-
10	121034078	121035908	LTR12C|LTR12C_dup96_3436893	-
11	125702805	125703109	L1MC3|L1MC3_dup553_3685558	+
6	52958911	52961661	HERV9NC-int|HERV9NC-int_dup4_1950470	-
6	115833338	115835163	LTR12C|LTR12C_dup198_2049636	-
12	6142014	6143396	LTR12C|LTR12C_dup5_3713264	+
2	192509211	192510877	HERVH-int|HERVH-int_dup382_775900	+
6	10338661	10340877	L2a|L2a_dup521_1867421	+
6	119015143	119016690	LTR12C|LTR12C_dup204_2054741	+
19	9550133	9550570	LTR7C|LTR7C_dup3_4933797	+
6	31195281	31196824	LTR12C|LTR12C_dup116_1907552	+
1	89127019	89128609	LTR12C|LTR12C_dup48_190583	-
17	74905924	74907606	LTR12C|LTR12C_dup36_4764832	-
1	10423947	10424517	MLT1G3|MLT1G3_dup3_19740	-
14	23636653	23637705	HERV9NC-int|HERV9NC-int_4126421	+
12	20776601	20777976	LTR12C|LTR12C_dup34_3739916	-
1	225477438	225477502	MLT1L|MLT1L_dup805_399734	-
X	18083621	18085167	LTR12C|LTR12C_dup7_2941699	+
X	26204621	26206065	LTR12C|LTR12C_dup10_2957610	+
6	140218258	140218991	L1PB4|L1PB4_dup338_2090282	-
